# DHA deficiency drives neural oxidized-lipid stress and microglial activation

**DOI:** 10.64898/2026.09.22.753588

**Authors:** Ryo Hagimori, Purnima Gogoi, Pawan K. Shahi, Ryoya Ueno, Greg Barrett-Wilt, Michael Landowski, Kazuya Oikawa, Madison Tytanic, Richard S. Brush, Jingyang Wei, Maya S. Guerriero, Gillian J. McLellan, Sakae Ikeda, Martin-Paul Agbaga, Bikash R. Pattnaik, Ken-ichi Yamada, Akihiro Ikeda

## Abstract

Despite the well-established importance of DHA in neural health, the mechanisms by which neural tissues respond to declining DHA availability and how this response contributes to aging remain poorly understood. Here, we show that chronic DHA deficiency triggers a neural-specific compensatory lipid-remodeling program with pathological consequences. DHA loss causes a neural-tissue-selective shift from DHA-containing phospholipids toward arachidonic and adrenic acid-containing ω-6 species, accompanied by an RPE-associated polyunsaturated fatty acid biosynthetic program. This remodeling expands the pool of oxidation-prone lipids, redirects lipid peroxidation toward ω-6-derived products, and increases oxidative damage. Dietary DHA restoration reversed lipid remodeling, oxidative stress, inflammation, and visual dysfunction, establishing DHA deficiency as a causal driver of these phenotypes in mice. We identified an APOE-dependent oxidized-lipid disposal pathway that transfers oxidized lipid cargo from the neural retina to subretinal microglia, limiting its retention within the neural retina and protecting against degeneration. However, with persistent lipid uptake, oxidized phospholipids accumulate in microglial lysosomes, with sustained galectin-3 activation. Galectin-3 deficiency preferentially protected against later-stage degeneration, indicating that prolonged lipid burden converts the initial clearance response into a pathogenic response. Physiologically aged retinas also showed a similar shift toward ω-6 lipid accumulation. These findings define an adaptive-to-maladaptive lipid-remodeling–microglia axis linking declining DHA availability to age-related neural dysfunction.
