## Supplementary table 1 for "DHA deficiency drives neural oxidized-lipid stress and microglial activation"

### Sheet: Supplementary table. 1
Supplementary table 1
		Positive ion mode
ID	oxidized lipid products	ion form	precursor ion, m/z	product ion, m/z	CE, V
1	POB-PC (PC 16:0_C4H5O3)	[M+H]+	580.35	184.05	-35
2	POV-PC (PC 16:0_C5H7O3)	[M+H]+	594.4	184.05	-35
3	PS-PC (PC 16:0_C4H5O4)	[M+H]+	596.35	184.05	-35
4	PG-PC (PC 16:0_C5H7O4)	[M+H]+	610.35	184.05	-35
5	PON-PC (PC 16:0_C9H15O3)	[M+H]+	650.4	184.05	-35
6	PAz-PC (PC 16:0_C9H15O4)	[M+H]+	666.4	184.05	-35
		Positive ion mode
ID	ion form	oxidized lipid products	precursor ion, m/z	product ion, m/z	CE, V
1	[M+H]+	PC 20:0;O	582.4	184.05	-35
2	[M+H]+	PC 20:0;O2	598.35	184.05	-35
3	[M+H]+	PC 22:2;O	606.4	184.05	-35
4	[M+H]+	PC 23:2;O	620.4	184.05	-35
5	[M+H]+	PC 23:1;O	622.4	184.05	-35
6	[M+H]+	PC 22:1;O2	624.4	184.05	-35
7	[M+H]+	PC 24:2;O	634.4	184.05	-35
8	[M+H]+	PC 23:2;O2	636.4	184.05	-35
9	[M+H]+	PC 23:1;O2	638.4	184.05	-35
10	[M+H]+	PC 22:1;O3	640.4	184.05	-35
11	[M+H]+	PC 25:3;O	646.4	184.05	-35
12	[M+H]+	PC 24:3;O2	648.4	184.05	-35
13	[M+H]+	PC 23:2;O3	652.4	184.05	-35
14	[M+H]+	PC 23:1;O3	654.4	184.05	-35
15	[M+H]+	PC 26:3;O	660.4	184.05	-35
16	[M+H]+	PC 25:3;O2	662.4	184.05	-35
17	[M+H]+	PC 24:3;O2	664.4	184.05	-35
18	[M+H]+	PC 24:1;O3	668.4	184.05	-35
19	[M+H]+	PC 27:3;O	674.45	184.05	-35
20	[M+H]+	PC 26:3;O2	676.4	184.05	-35
21	[M+H]+	PC 24:1;O4	684.4	184.05	-35
22	[M+H]+	PC 28:4;O	686.45	184.05	-35
23	[M+H]+	PC 27:4;O2	688.4	184.05	-35
24	[M+H]+	PC 27:3;O2	690.45	184.05	-35
25	[M+H]+	PC 26:3;O3	692.4	184.05	-35
26	[M+H]+	PC 29:4;O	700.45	184.05	-35
27	[M+H]+	PC 28:4;O2	702.45	184.05	-35
28	[M+H]+	PC 27:4;O3	704.4	184.05	-35
29	[M+H]+	PC 27:3;O3	706.45	184.05	-35
30	[M+H]+	PC 26:3;O4	708.4	184.05	-35
31	[M+H]+	PC 30:4;O	714.45	184.05	-35
32	[M+H]+	PC 28:4;O3	718.45	184.05	-35
33	[M+H]+	PC 27:3;O4	722.4	184.05	-35
34	[M+H]+	PC 30:4;O2	730.45	184.05	-35
35	[M+H]+	PC 29:4;O3	732.45	184.05	-35
36	[M+H]+	PC 30:4;O3	746.45	184.05	-35
37	[M+H]+	PC 31:4;O	756.5	184.05	-35
38	[M+H]+	PC 33:3;O	758.55	184.05	-35
39	[M+H]+	PC 30:4;O4	762.45	184.05	-35
40	[M+H]+	PC 33:4;O2	772.5	184.05	-35
41	[M+H]+	PC 33:3;O2	774.55	184.05	-35
42	[M+H]+	PC 36:5;O	796.55	184.05	-35
43	[M+H]+	PC 36:4;O	798.55	184.05	-35
44	[M+H]+	PC 36:6;O2	810.55	184.05	-35
45	[M+H]+	PC 36:5;O2	812.55	184.05	-35
46	[M+H]+	PC 36:4;O2	814.55	184.05	-35
47	[M+H]+	PC 36:5;O3	828.55	184.05	-35
48	[M+H]+	PC 36:4;O3	830.55	184.05	-35
49	[M+H]+	PC 36:5;O4	844.55	184.05	-35
50	[M+H]+	PC 36:4;O4	846.55	184.05	-35
51	[M+H]+	PC 36:4;O5	862.55	184.05	-35
52	[M+H]+	PC 22:1;O	608.35	184.05	-35
53	[M+H]+	PC 22:0;O2	626.35	184.05	-35
54	[M+H]+	PC 26:2;O2	678.4	184.05	-35
55	[M+H]+	PC 25:2;O3	680.4	184.05	-35
56	[M+H]+	PC 25:1;O3	682.4	184.05	-35
57	[M+H]+	PC 26:2;O3	694.4	184.05	-35
58	[M+H]+	PC 26:1;O3	696.4	184.05	-35
59	[M+H]+	PC 26:1;O4	712.4	184.05	-35
60	[M+H]+	PC 29:4;O2	716.4	184.05	-35
61	[M+H]+	PC 28:3;O3	720.4	184.05	-35
62	[M+H]+	PC 31:4;O	728.45	184.05	-35
63	[M+H]+	PC 29:3;O3	734.45	184.05	-35
64	[M+H]+	PC 28:3;O4	736.4	184.05	-35
65	[M+H]+	PC 32:4;O	742.45	184.05	-35
66	[M+H]+	PC 29:3;O4	750.4	184.05	-35
67	[M+H]+	PC 31:4;O3	760.45	184.05	-35
68	[M+H]+	PC 35:4;O	784.5	184.05	-35
69	[M+H]+	PC 35:3;O	786.55	184.05	-35
70	[M+H]+	PC 32:4;O4	790.45	184.05	-35
71	[M+H]+	PC 35:4;O2	800.5	184.05	-35
72	[M+H]+	PC 35:3;O2	802.55	184.05	-35
73	[M+H]+	PC 38:5;O	824.55	184.05	-35
74	[M+H]+	PC 38:4;O	826.55	184.05	-35
75	[M+H]+	PC 38:6;O2	838.55	184.05	-35
76	[M+H]+	PC 38:5;O2	840.55	184.05	-35
77	[M+H]+	PC 38:4;O2	842.55	184.05	-35
78	[M+H]+	PC 38:5;O3	856.55	184.05	-35
79	[M+H]+	PC 38:4;O3	858.55	184.05	-35
80	[M+H]+	PC 38:5;O4	872.55	184.05	-35
81	[M+H]+	PC 38:4;O4	874.55	184.05	-35
82	[M+H]+	PC 38:4;O5	890.55	184.05	-35
83	[M+H]+	PC 27:1;O	678.45	184.05	-35
84	[M+H]+	PC 24:1;O2	680.45	184.05	-35
85	[M+H]+	PC 27:1;O2	694.45	184.05	-35
86	[M+H]+	PC 26:1;O3	696.45	184.05	-35
87	[M+H]+	PC 27:1;O3	710.45	184.05	-35
88	[M+H]+	PC 30:3;O	716.45	184.05	-35
89	[M+H]+	PC 28:3;O2	720.45	184.05	-35
90	[M+H]+	PC 28:1;O3	724.45	184.05	-35
91	[M+H]+	PC 28:1;O4	740.45	184.05	-35
92	[M+H]+	PC 32:4;O	742.5	184.05	-35
93	[M+H]+	PC 31:4;O2	744.45	184.05	-35
94	[M+H]+	PC 30:3;O3	748.45	184.05	-35
95	[M+H]+	PC 31:4;O3	760.45	184.05	-35
96	[M+H]+	PC 30:3;O4	764.45	184.05	-35
97	[M+H]+	PC 34:4;O	770.5	184.05	-35
98	[M+H]+	PC 31:3;O4	778.45	184.05	-35
99	[M+H]+	PC 34:4;O2	786.5	184.05	-35
100	[M+H]+	PC 33:4;O3	788.5	184.05	-35
101	[M+H]+	PC 34:4;O3	802.5	184.05	-35
102	[M+H]+	PC 34:4;O4	818.5	184.05	-35
103	[M+H]+	PC 40:5;O	852.6	184.05	-35
104	[M+H]+	PC 40:4;O	854.6	184.05	-35
105	[M+H]+	PC 40:6;O2	866.6	184.05	-35
106	[M+H]+	PC 40:5;O2	868.6	184.05	-35
107	[M+H]+	PC 40:4;O2	870.6	184.05	-35
108	[M+H]+	PC 40:5;O3	884.6	184.05	-35
109	[M+H]+	PC 40:4;O3	886.6	184.05	-35
110	[M+H]+	PC 40:5;O4	900.6	184.05	-35
111	[M+H]+	PC 40:4;O4	902.6	184.05	-35
112	[M+H]+	PC 40:4;O5	918.6	184.05	-35
