## Supplementary table 2 for "DHA deficiency drives neural oxidized-lipid stress and microglial activation"

### Sheet: Supplementary table. 2
Supplementary table 2
		Positive ion mode				Negative ion mode
ID	Lipid species	ion form	precursor ion, m/z	product ion, m/z	CE, V	ion form	precursor ion, m/z	product ion-1, m/z	CE, V	product ion-2, m/z	CE, V
1	LPC 20:4	[M+H]+	544.34	184.05	-32	[M-H]−	542.33	303.25	36
2	PC 15:0_20:4	[M+H]+	768.55	184.05	-35	[M+HCOO]−	812.54	241.25	36	303.25	36
3	PC 16:0_20:4	[M+H]+	782.57	184.05	-35	[M+HCOO]−	826.56	255.25	36	303.25	36
4	PC 18:0_20:4	[M+H]+	810.6	184.05	-35	[M+HCOO]−	854.59	283.25	36	303.25	36
5	PC 18:1_20:4	[M+H]+	808.59	184.05	-35	[M+HCOO]−	852.58	281.25	36	303.25	36
6	PC 18:2_20:4	[M+H]+	806.57	184.05	-35	[M+HCOO]−	850.56	279.25	36	303.25	36
7	PC 20:2_20:4	[M+H]+	834.6	184.05	-35	[M+HCOO]−	878.59	307.25	36	303.25	36
8	PC 20:3_20:4	[M+H]+	832.58	184.05	-35	[M+HCOO]−	876.57	305.25	36	303.25	36
9	LPE 20:4	[M+H]+	502.29	361.29	-24	[M-H]−	500.28	303.25	36
10	PE 16:0_20:4	[M+H]+	740.52	599.52	-24	[M-H]−	738.51	255.25	29	303.25	29
11	PE 16:1_20:4	[M+H]+	738.51	597.51	-24	[M-H]−	736.49	253.2	29	303.25	29
12	PE 17:0_20:4	[M+H]+	754.54	613.54	-24	[M-H]−	752.52	269.25	29	303.25	29
13	PE 18:0_20:4	[M+H]+	768.56	627.56	-24	[M-H]−	766.54	283.25	29	303.25	29
14	PE 18:1_20:4	[M+H]+	766.54	625.54	-24	[M-H]−	764.53	281.25	29	303.25	29
15	PE 18:2_20:4	[M+H]+	764.52	623.52	-24	[M-H]−	762.51	279.25	29	303.25	29
16	PE 20:1_20:4	[M+H]+	794.57	653.57	-24	[M-H]−	792.55	309.3	29	303.25	29
17	PE 20:4_24:4	[M+H]+	844.58	703.58	-24	[M-H]−	842.57	303.25	29	359.25	29
18	PG 16:0_20:4	[M+NH4]+	788.52	599.52	-24	[M-H]−	769.5	255.25	29	303.25	29
19	PG 18:0_20:4	[M+NH4]+	816.55	627.55	-24	[M-H]−	797.54	283.25	29	303.25	29
20	PG 18:1_20:4	[M+NH4]+	814.53	625.53	-24	[M-H]−	795.52	281.25	29	303.25	29
21	DG 16:0_20:4	[M+NH4]+	634.514	313.3	-27	[M-H]−	615.5	255.25	40	303.25	40
22	DG 18:0_20:4	[M+NH4]+	662.545	341.3	-27	[M-H]−	643.531	283.25	40	303.25	40
23	LPC 22:4	[M+H]+	572.37	184.05	-35	[M+HCOO]−	616.36	331.25
24	PC 16:0_22:4	[M+H]+	810.6	184.05	-35	[M+HCOO]−	854.59	255.25	36	331.25	36
25	PC 18:0_22:4	[M+H]+	838.63	184.05	-35	[M+HCOO]−	882.62	283.25	36	331.25	36
26	LPE 22:4	[M+H]+	530.32	389.32	-24	[M-H]−	528.31	331.25	29
27	PE 16:0_22:4	[M+H]+	768.55	627.55	-24	[M-H]−	766.54	255.25	29	331.25	29
28	PE 17:0_22:4	[M+H]+	782.57	641.57	-24	[M-H]−	780.56	269.25	29	331.25	29
29	PE 18:0_22:4	[M+H]+	796.58	655.58	-24	[M-H]−	794.57	283.25	29	331.25	29
30	PG 18:0_22:4	[M+NH4]+	844.58	655.58	-35	[M-H]−	825.57	283.25	29	331.25	29
31	DG 18:0_22:4	[M+NH4]+	690.576	341.3	-27	[M-H]−	671.562	283.25	40	331.25	40
32	PC 16:0_22:6	[M+H]+	806.57	184.05	-35	[M+HCOO]−	850.56	255.25	36	327.25	36
33	PC 18:0_22:6	[M+H]+	834.6	184.05	-35	[M+HCOO]−	878.59	283.25	36	327.25	36
34	PC 20:4_22:6	[M+H]+	854.57	184.05	-35	[M+HCOO]−	898.56	303.25	36	327.25	36
35	PC 22:4_22:6	[M+H]+	882.6	184.05	-35	[M+HCOO]−	926.59	331.25	36	327.25	36
36	PE 16:0_22:6	[M+H]+	764.52	623.52	-24	[M-H]−	762.51	255.25	29	327.25	29
37	PE 18:0_22:6	[M+H]+	792.52	651.52	-24	[M-H]−	790.51	283.25	29	327.25	29
38	PE 20:4_22:6	[M+H]+	812.52	671.52	-24	[M-H]−	810.51	303.25	29	327.25	29
39	PE 22:4_22:6	[M+H]+	840.55	699.55	-24	[M-H]−	838.54	331.25	29	327.25	29
		Negatuve ion mode
ID	Lipid species	ion form	precursor ion, m/z	product ion-1, m/z	CE, V	product ion-2, m/z	CE, V	product ion-3, m/z	CE, V
1	PI 16:1_20:4	[M-H]−	855.503	241	44	253.2	47	303.25	47
2	PI 18:0_20:4	[M-H]−	885.552	241	44	283.25	47	303.25	47
3	PI 18:1_20:4	[M-H]−	883.535	241	44	281.25	47	303.25	47
4	PI 18:2_20:4	[M-H]−	881.519	241	44	279.25	47	303.25	47
5	PS 16:0_20:4	[M-H]−	782.498	697.462	25	255.25	47	303.25	47
6	PS 18:0_20:4	[M-H]−	810.53	725.494	25	283.25	47	303.25	47
7	PS 18:1_20:4	[M-H]−	808.514	723.478	25	281.25	47	303.25	47
8	PS 18:0_22:4	[M-H]−	838.561	753.525	25	283.25	47	331.25	47
