## Supplementary table 3 for "DHA deficiency drives neural oxidized-lipid stress and microglial activation"

### Sheet: Supplementay table. 3
Supplementary table 3
Target	Species	Supplier	Cat. #	Clone	RRID	Application and dilution factor
IBA1	Rabbit	Fujifilm Wako	019-19741	polyclonal	AB_839504	Frozen-section IF (1:1000); Flat-mount IF (1:250)
C3	Rat	Novus Biologicals	NB200-540	11H9	AB_10003444	WB (1:1000); Frozen-section IF (1:1000)
GFAP	Mouse	Sigma-Aldrich	G3893	G-A-5	AB_477010	WB (1:1000); Frozen-section IF (1:1000)
FADS1	Rabbit	Cell Signaling Technology	10076	F1D2A	N/A	WB (1:1000)
FADS2	Rabbit	Abcam	ab314317	EPR27357-82	AB_3665948	WB (1:1000)
ELOVL5	Rabbit	Abcam	ab205535	EPR17151	AB_3750410	WB (1:1000)
ACSL4	Rabbit	Cell Signaling	38493	F6T3Z	AB_3719913	WB (1:500)
LPCAT3	Mouse	Proteintech	67882-1-lg	1C1G3	AB_2918639	WB (1:1000)
8-isoprostane	Goat	United States Biological	I9050-50	polyclonal	N/A	Frozen-section IF (1:1000)
8-OHdG	Mouse	JaICA	MOG-100P	N45.1	AB_1106818	Frozen-section IF (1:1000)
Acrolein	Mouse	Sigma-Aldrich	SAB5202364	10A10	N/A	Frozen-section IF (1:1000)
4-HNE	Rabbit	Alpha Diagnostic International Inc	HNE11-S	polyclonal	AB_2629282	WB (1:500)
Oxidized phospholipid	Rabbit	Absolute Antibody	Ab02746-23.0	E06	N/A	Frozen-section IF (1:1000); Flat-mount IF (1:150)
F4/80	Rat	Abcam	ab6640	CI:A3-1	AB_1140040	Frozen-section IF (1:1000), Flat-mount IF (1:100)
CD68	Rat	Bio-Rad	MCA1957GA	FA-11	AB_324217	Frozen-section IF (1:500)
APOE	Rabbit	Cell Signaling Technology	68587	polyclonal	AB_3094528	WB (1:2000), Frozen-section IF (1:1000)
Galectin-3	Goat	Fisher (R&D)	AF1197	polyclonal	AB_2234687	WB (1:2000), Flat-mount IF (1:250)
Glutamine synthetase	Rabbit	Abcam	ab73593	polyclonal	AB_2247588	WB (1:1000)
C1q	Goat	Complement Technology	A200	polyclonal	N/A	WB (1:500)
iC3b	Mouse	GeneTex	GTX40522	013III-1.16	N/A	WB (1:500)
C5	Goat	QuidelOrtho	A306	polyclonal	N/A	WB (1:1000)
TMEM119	Guinea pig	Synaptic System	400 004	polyclonal	AB_2744645	Frozen-section IF (1:1000)
GFP	Chicken	Abcam	ab13970	polyclonal	AB_300798	Flat-mount IF (1:250)
OXPHOS	Mouse	Abcam	MS604-300	NDUFB8 (20E9DH10C12), SDHB (21A11AE7), UQCRC2 (13G12AF12BB11), MTCO1 (1D6E1A8) and ATP5A (15H4C4)	AB_1622581	WB (1:1000)
SDHA	Rabbit	Cell Signaling Technology	11998	D6J9M	AB_2750900	WB (1:1000)
CAT	Rabbit	Abcam	ab209211	EPR20198	AB_3086611	WB (1:2000)
GPX1	Rabbit	Abcam	ab22604	polyclonal	AB_2112120	WB (1:500)
TREM2	Goat	Thermo Scientific	PA5-18764	polyclonal	AB_10978034	WB (1:1000),Flat-mount IF (1:250)
ACTB	Rabbit	Cell Signaling Technology	4970	13E5	AB_2223172	WB (1:2000)
TUB	Mouse	Cell Signaling Technology	3873	DM1A	AB_1904178	WB (1:2000)
WB: Western Blot
IF: Immunofluorescence
